# Ecological Cascades and Future Hantavirus Spillover Risk in a Changing Climate

**DOI:** 10.64898/2026.07.13.738318

**Authors:** Pranav S. Pandit, Andie H. Jian, Ayushi Gupta, Pranav S. Kulkarni

**Author notes:** These authors contributed equally to the manuscript (Pranav S. Pandit, Pranav S. Kulkarni).

## Abstract

Anthropogenic climate change is reshuffling global biodiversity and accelerating zoonotic spillover at the human-wildlife interface. The 2026 multi-country cruise ship outbreak of Andes virus highlights the unpredictable and globalized threat posed by rodent-borne orthohantaviruses, which cause severe, highly fatal human diseases worldwide. Despite this significant public health risk, macroecological synthesis linking environmental drivers to systemic shifts in hantavirus hazards has been lacking. Here, we implement an integrated ecological and machine learning framework combining 89 unique virus-host associations across 61 reservoir species with mechanistic Force-of-Infection (FOI) modeling to project global spillover hazards under current and future climate scenarios (SSP2-4.5 and SSP5-8.5) for 2041–2060. Our models demonstrate a spatially uneven but geographically extensive expansion of spillover hazards, with approximately 74.9% of modeled land area experiencing an increase in FOI. We identify three distinct high-hazard belts heavily concentrated in already-temperate reservoir ranges: western and central North America, central and northeastern Europe extending into western Russia, and discrete patches within central South America. Crucially, our findings reveal that hantavirus hazards are fundamentally shaped along virus-specific ecological axes. While thermal and precipitation anomalies predominate the transmission dynamics of Old and New World lineages like Sin-Nombre virus and Thailand virus, distinct urban-centric Profiles emerge for Seoul virus and Mamore virus, driven explicitly by fine-scale anthropogenic landscape modifications. These results reveal that climate change will not simply intensify viral spillover uniformly but will fundamentally restructure it across varied climatic and human-dominated environments. Our maps provide a critical baseline for targeted global surveillance and highlight the urgent need to integrate spatial conservation planning with public health preparedness.
