## Supplementary Table 3 for "Ecological Cascades and Future Hantavirus Spillover Risk in a Changing Climate"

### Sheet: lit_review_table
Table S3. A list of all prevalence and seroprevalence values of hantaviruses in rodents that were used to inform model FOI values, along with associated metadata from the studies they were found in.
Virus Species	Host Subfamily	Host Family	Host Species	Host Common Name	Prevalence (%)	Seroprevalence (%)	Virus Strain	Strain abbreviation	# Positive	# Tested	Study Area	Diagnostic Method	Source	Source	Source Link	Notes
Orthohantavirus andesense	Sigmodontinae	Cricetidae	Abrothrix longipilis	Long-haired Soft-haired Mouse	-	0.7	Andes Virus	ANDV	3	411	Argentina	ELISA	Cantoni et al., 2001	Cantoni et al., 2001	https://doi.org/10.1046/j.1365-3156.2001.00788.x	Rio Negro province
					-	1.8	Andes Virus	ANDV	3	163	Chile	ELISA	Padula et al., 2004	Padula et al., 2004	https://doi.org/10.1128/jvi.78.21.11972-11979.2004	San Martin Experimental Reserve
					-	1.9	Andes Virus	ANDV	24	1269	Chile	immunoblot	Medina et al., 2009	Medina et al., 2009	https://doi.org/10.1128/jvi.01057-08
					-	1.9	Andes Virus	ANDV	4	206	Argentina	ELISA	Piudo et al., 2011	Piudo et al., 2011	https://doi.org/10.1089/vbz.2009.0242	Patagonia
					-	3.8	Andes Virus	ANDV	7	185	Argentina	ELISA	Polop et al., 2010	Polop et al., 2010	https://doi.org/10.1007/s10393-010-0333-y	Cholila
					-	4.5	Andes Virus	ANDV	3	67	Argentina	ELISA	Piudo et al., 2005	Piudo et al., 2005	http://www.cean.gob.ar/wp-content/uploads/2016/09/Piudo-et-al-2005.-Distribution-and-abundance-of-sigmodontine-rodents-in-relation-to-hantavirus.pdf	Neuquén province
			Akodon montensis	Montane Grass Mouse	0.5	-	Araucária Virus1	ARAUV	1	206	Brazil	RT-PCR, sequencing	Raboni et al., 2012	Raboni et al., 2012	https://doi.org/10.4269/ajtmh.2012.11-0762	Paraná state
					0.8	-	Jaborá Virus	JABV	4	469	Argentina	RT-PCR	Carrizo et al., 2026	Carrizo et al., 2026	https://doi.org/10.1007/s10393-026-01803-8	Only 1 is actually confirmed as the JABV strain
					2.4	-	Jaborá Virus	JABV	5	206	Brazil	RT-PCR, sequencing	Raboni et al., 2012	Raboni et al., 2012	https://doi.org/10.4269/ajtmh.2012.11-0762	Paraná state; observations from areas with nonspecific sp. excluded
					2.7	-	Jaborá Virus	JABV	8	299	Paraguay	RT-PCR, sequencing	Eastwood et al., 2018	Eastwood et al., 2018	https://doi.org/10.1371/journal.pone.0201307	Interior Atlantic Forest
					4.1	-	Jaborá Virus	JABV	13	318	Brazil	RT-PCR, sequencing	Oliveira et al., 2014	Oliveira et al., 2014	https://doi.org/10.1016/j.actatropica.2013.11.016	Santa Catarina State
					6.3	-	Jaborá Virus	JABV	16	253	Brazil	RT-PCR, sequencing	Teixeira et al., 2014	Teixeira et al., 2014	https://doi.org/10.4269/ajtmh.13-0465	General Carneiro municipality, State of Paraná, Southern Brazil; based prevalence off of infected/total, since didn't align with reported percentages
					6.4	-	Araucária Virus1	ARAUV	2	31	Brazil	RT-PCR, sequencing	Raboni et al., 2009	Raboni et al., 2009	https://doi.org/10.1099/vir.0.011585-0	Paraná state; sampling focused in sites with reported HPS cases
					-	2.5	Andes Virus	ANDV	14	551	Argentina	ELISA	Burgos et al., 2021	Burgos et al., 2021	https://doi.org/10.1007/s10393-021-01564-6	Misiones province
					-	8.8	Jaborá Virus	JABV	5	57	Brazil	ELISA	Oliveira et al., 2010	Oliveira et al., 2010	https://doi.org/10.1089/vbz.2010.0001	Also did RT-PCR, but positives unspecificed
					-	28	Jaborá Virus	JABV	14	50	Argentina	ELISA	Bellomo et al., 2024	Bellomo et al., 2024	https://doi.org/10.31687/saremmn.24.31.01.17.e1040	Only 2 tested by RT-PCR
			Akodon paranaensis	Paraná Grass Mouse	3.8	-	Araucária Virus1	ARAUV	1	26	Brazil	RT-PCR, sequencing	Raboni et al., 2012	Raboni et al., 2012	https://doi.org/10.4269/ajtmh.2012.11-0762	Paraná state; observations from areas with nonspecific sp. excluded
					5.7	-	Jaborá Virus and Araucária Virus1	JABV, ARAUV	5	87	Brazil	RT-PCR, sequencing	Teixeira et al., 2014	Teixeira et al., 2014	https://doi.org/10.4269/ajtmh.13-0465	General Carneiro municipality, State of Paraná, Southern Brazil; based prevalence off of infected/total, since didn't align with reported percentages
					8.1	-	Jaborá Virus	JABV	3	37	Brazil	RT-PCR, sequencing	Oliveira et al., 2014	Oliveira et al., 2014	https://doi.org/10.1016/j.actatropica.2013.11.016	Santa Catarina State
			Akodon serrensis (now Castoria angustidens)	Serra do Mar Grass Mouse	0.5	-	Jaborá Virus	JABV	2	401	Brazil	RT-PCR, sequencing	Teixeira et al., 2014	Teixeira et al., 2014	https://doi.org/10.4269/ajtmh.13-0465	General Carneiro municipality, State of Paraná, Southern Brazil; based prevalence off of infected/total, since didn't align with reported percentages
					1.3	-	Jaborá Virus	JABV	1	76	Brazil	RT-PCR, sequencing	Raboni et al., 2012	Raboni et al., 2012	https://doi.org/10.4269/ajtmh.2012.11-0762	Paraná state; observations from areas with nonspecific sp. excluded
			Akodon simulator	Gray-bellied Grass Mouse	-	5.55	Andes Virus	ANDV	3	54	Argentina	ELISA	Cassinelli et al., 2025	Cassinelli et al., 2025	https://doi.org/10.1016/j.actatropica.2024.107500	Northwestern Argentina
			Calomys tener	Delicate Vesper Mouse	-	1.9	Araucária Virus1	ARAV	2	107	Brazil	ELISA	Figueiredo et al., 2010	Figueiredo et al., 2010	https://doi.org/10.1590/s0037-86822010000400002	Ribeirão Preto; One confirmed ARAV w/ RT-PCR
			Loxodontomys micropus	Southern Big-eared Mouse	-	10	Andes Virus	ANDV	1	10	Argentina	ELISA	Cantoni et al., 2001	Cantoni et al., 2001	https://doi.org/10.1046/j.1365-3156.2001.00788.x	Rio Negro province
			Necromys lasiurus (Necromys benefactus)	Hairy-tailed Akodont	1.6	-	Araucária Virus1	ARAV	3	181	Brazil	RT-PCR	Limongi et al., 2015	Limongi et al., 2015	https://doi.org/10.1017/s095026881500237x	Minais Gerais
					-	4	Araucária Virus1	ARAV	11	274	Brazil	ELISA	Figueiredo et al., 2010	Figueiredo et al., 2010	https://doi.org/10.1590/s0037-86822010000400002	Ribeirão Preto; One confirmed ARAV w/ RT-PCR
			Oligoryzomys chacoensis	Chacoan Pygmy Rice Rat	16.7	-	Bermejo virus	BMJV	1	6	Paraguay	RT-PCR, sequencing	Chu et al., 2003; Chu et al., 2006	Chu et al., 2003; Chu et al., 2006	https://www.ajtmh.org/view/journals/tpmd/69/3/article-p263.pdf; https://doi.org/10.4269/ajtmh.2006.75.1127	1st paper sampled, 2nd did phylogenetic analysis
					25	-	Andes Virus	ANDV	2	8	Argentina	RT-PCR, sequencing	Gonzalez Della Valle et al., 2002	Gonzalez Della Valle et al., 2002	https://doi.org/10.4269/ajtmh.2002.66.713	Salta and Jujuy provinces; AND Nort strain; focused sampling at HPS households
					-	33.3	Andes Virus	ANDV	1	3	Argentina	ELISA	Cassinelli et al., 2025	Cassinelli et al., 2025	https://doi.org/10.1016/j.actatropica.2024.107500	northwestern
			Oligoryzomys flavescens	Yellow Pygmy Rice Rat	0.4	-	Lechiguanas or Central Plata Virus	LECV	1	233	Argentina	RT-PCR, sequencing	Muschetto et al., 2018	Muschetto et al., 2018	https://doi.org/10.1007/s10393-018-1360-3
					2.1	-	Lechiguanas or Central Plata Virus	LECV	3	142	Argentina	RT-PCR, sequencing	Hercolini et al., 2018	Hercolini et al., 2018	https://www.redalyc.org/articulo.oa?id=179158985003	Buenos Aires City
					2.6	-	Lechiguanas or Central Plata Virus		5	194	Uruguay	RT-PCR, sequencing	Delfraro et al., 2003	Delfraro et al., 2003	https://doi.org/10.3201/eid0907.030044
					2.8	-	Lechiguanas or Central Plata Virus	LECV	1	36	Argentina	RT-PCR, sequencing	Gómez Villafañe et al., 2023	Gómez Villafañe et al., 2023	https://doi.org/10.1111/zph.13079	Iberá National Park
					6.8	-	Lechiguanas or Central Plata Virus	LECV	4	59	Uruguay	RT-PCR, sequencing	Cabrera et al., 2023	Cabrera et al., 2023	https://doi.org/10.1155/2023/2730050
					16.2	-	Lechiguanas or Pergamino Hantavirus	LECV	6	37	Argentina	RT-PCR, sequencing	Suárez et al., 2003	Suárez et al., 2003	https://doi.org/10.1590/S0074-02762003000600003	Diego Gaynor; sequencing only done for 4 O. flavescens
					50	-	Andes Virus	ANDV	1	2	Argentina	RT-PCR, sequencing	Gonzalez Della Valle et al., 2002	Gonzalez Della Valle et al., 2002	https://doi.org/10.4269/ajtmh.2002.66.713	Salta and Jujuy provinces; AND Nort strain; focused sampling at HPS households
					-	5	Andes Virus	ANDV	22	441	Argentina	ELISA	Gorosito et al., 2025	Gorosito et al., 2025	https://doi.org/10.1007/s10393-025-01710-4	Buenos Aires province; math unclear
					-	14.6	Andes Virus	ANDV	6	41	Argentina	ELISA	Maroli et al., 2020	Maroli et al., 2020	https://doi.org/10.1111/zph.12690	Islands in Delta of Parana River
					-	14.9	Andes Virus	ANDV	17	114	Argentina	ELISA	Maroli et al., 2023	Maroli et al., 2023	https://doi.org/10.1007/s10393-023-01661-8	Islands in Delta of Parana River
					-	25	Andes Virus	ANDV	1	4	Brazil	ELISA	Lemos et al., 2004	Lemos et al., 2004	https://doi.org/10.1590/S0100-736X2004000200004	São Paulo
			Oligoryzomys longicaudatus	Long-tailed Pygmy Rice Rat	1.4	-	Andes Virus	ANDV	1	69	Chile	RT-PCR	Belmar-Lucero et al., 2009	Belmar-Lucero et al., 2009	http://dx.doi.org/10.4067/S0716-078X2009000200008	Patagonia
					-	5.4	Andes Virus	ANDV	30	555	Argentina	ELISA	Cantoni et al., 2001	Cantoni et al., 2001	https://doi.org/10.1046/j.1365-3156.2001.00788.x	Rio Negro province
					-	5.4	Andes Virus	ANDV	22	405	Argentina	ELISA	Piudo et al., 2011	Piudo et al., 2011	https://doi.org/10.1089/vbz.2009.0242
					-	5.9	Andes Virus	ANDV	75	1259	Chile	immunoblot	Medina et al., 2009	Medina et al., 2009	https://doi.org/10.1128/jvi.01057-08
					-	6.5	Andes Virus	ANDV	41	631	Chile	SIA	Torres-Pérez et al., 2019	Torres-Pérez et al., 2019	https://doi.org/10.3390/v11090848
					-	7.4	Andes Virus	ANDV	72	978	Argentina	ELISA	Polop et al., 2010	Polop et al., 2010	https://doi.org/10.1007/s10393-010-0333-y	Cholila
					-	9.5	Andes Virus	ANDV	13	137	Chile	SIA	Torres-Pérez et al., 2025	Torres-Pérez et al., 2025	https://doi.org/10.1371/journal.pntd.0013668
					-	9.6	Andes Virus	ANDV	20	209	Chile	ELISA	Padula et al., 2004	Padula et al., 2004	https://doi.org/10.1128/jvi.78.21.11972-11979.2004	San Martin Experimental Reserve
					-	9.8	Andes Virus	ANDV	9	92	Argentina	ELISA	Piudo et al., 2005	Piudo et al., 2005	http://www.cean.gob.ar/wp-content/uploads/2016/09/Piudo-et-al-2005.-Distribution-and-abundance-of-sigmodontine-rodents-in-relation-to-hantavirus.pdf	Neuquén province
			Oligoryzomys nigripes	Black-footed Pygmy Rice Rat	4.1	-	Araucária Virus1	ARAUV	3	73	Brazil	RT-PCR, sequencing	Teixeira et al., 2014	Teixeira et al., 2014	https://doi.org/10.4269/ajtmh.13-0465	General Carneiro municipality, State of Paraná, Southern Brazil; based prevalence off of infected/total, since didn't align with reported percentages
					6.4	-	Araucária Virus1	ARAUV	4	62	Brazil	RT-PCR, sequencing	Raboni et al., 2012	Raboni et al., 2012	https://doi.org/10.4269/ajtmh.2012.11-0762	Paraná state; observations from areas with nonspecific sp. excluded
					7.9	-	Juquitiba Virus	JUQV	3	38	Paraguay	RT-PCR, sequencing	Eastwood et al., 2018	Eastwood et al., 2018	https://doi.org/10.1371/journal.pone.0201307	Interior Atlantic Forest
					8	-	Juquitiba Virus	JUQV	35	435	Brazil	RT-PCR, sequencing	Oliveira et al., 2014	Oliveira et al., 2014	https://doi.org/10.1016/j.actatropica.2013.11.016	Santa Catarina State
					17.6	-	Juquitiba Virus	JUQV	3	17	Brazil	RT-PCR, sequencing	Oliveira et al., 2009	Oliveira et al., 2009	https://doi.org/10.1016/j.actatropica.2009.07.029	Only 2/3 tested by PCR
					33.3	-	Juquitiba Virus	JUQV	1	3	Brazil	qPCR, RT-PCR	Amaral et al., 2018	Amaral et al., 2018	https://doi.org/10.1007/s10393-018-1353-2	Central Minais Gerais State
					37.5	-	Juquitiba Virus	JUQV	3	8	Argentina	RT-PCR	Carrizo et al., 2026	Carrizo et al., 2026	https://doi.org/10.1007/s10393-026-01803-8	Only 2/3 actually confirmed as JUQV strain
					-	6.2	Andes Virus	ANDV	1	16	Brazil	ELISA	Lemos et al., 2004	Lemos et al., 2004	https://doi.org/10.1590/S0100-736X2004000200004	São Paulo
					-	14.7	Juquitiba Virus	JUQV	14	95	Brazil	ELISA	Oliveira et al., 2010	Oliveira et al., 2010	https://doi.org/10.1089/vbz.2010.0001	Also did RT-PCR, but positives were unspecificed
			Thaptomys nigrita	Blackish Grass Mouse	1.2	-	Juquitiba Virus	JUQV	1	86	Brazil	RT-PCR, sequencing	Oliveira et al., 2014	Oliveira et al., 2014	https://doi.org/10.1016/j.actatropica.2013.11.016	Santa Catarina State
			Zygodontomys brevicauda	Short-tailed Cane Mouse	8	-	Maripa Virus	MARV	2	25	French Guiana	RT-PCR, sequencing	de Thoisy et al., 2014	de Thoisy et al., 2014	https://doi.org/10.4269/ajtmh.13-0257
Orthohantavirus bayoui	Neotominae	Cricetidae	Peromyscus leucopus	White-footed Deermouse	-	6.2	Bayou Virus	BAYV	1	16	United States	IFA	Holsomback et al., 2009	Holsomback et al., 2009	https://doi.org/10.1111/j.1948-7134.2009.00003.x	Texas; tested negative w/ RT-PCR
	Sigmodontinae		Oryzomys palustris	Northeastern Marsh Rice Rat	10.2	-	Bayou Virus	BAYV	17	166	United States	RT-qPCR	Pérez-Umphrey, 2022	Pérez-Umphrey, 2022	https://doi.org/10.1002/ecs2.3929	Plaquemines Parish, Louisiana; overall seroprev based on IFA and RT-qPCR was 13.7%
					12.2	-	Bayou Virus	BAYV	67	549	United States	IFA, RT-PCR	McIntyre et al., 2005	McIntyre et al., 2005	https://doi.org/10.4269/ajtmh.2005.73.1043	Brazoria County, Texas; seroprev 16.0% (n=88)
					-	11.5	Bayou Virus	BAYV	89	774	United States	IFA	Holsomback et al., 2009	Holsomback et al., 2009	https://doi.org/10.1111/j.1948-7134.2009.00003.x	Texas; also did RT-PCR, but status unreported in paper
					-	13.6	Bayou Virus	BAYV	55	405	United States	IFA	Holsomback et al., 2013	Holsomback et al., 2013	https://doi.org/10.4081/gh.2013.87	Texas
			Sigmodon hispidus	Hispid Cotton Rat	-	1.1	Bayou Virus	BAYV	2	176	United States	IFA	Holsomback et al., 2009	Holsomback et al., 2009	https://doi.org/10.1111/j.1948-7134.2009.00003.x	Texas; tested negative w/ RT-PCR
Orthohantavirus chocloense	Sigmodontinae	Cricetidae	Zygodontomys brevicauda	Short-tailed Cane Mouse	-	8	Choclo Virus	CHOV	4	50	Panama	ELISA	Bayard et al., 2004	Bayard et al., 2004	https://doi.org/10.3201/eid1009.040143	Study uses SNV for ELISA, but focused on Choclo virus
Orthohantavirus dobravaense	Arvicolinae	Cricetidae	Microtus arvalis	Common Vole	8.3	-	Kurkino virus	KURV	2	24	Czech Republic	RT-PCR, sequencing	Hönig et al., 2022	Hönig et al., 2022	https://doi.org/10.1128/spectrum.01306-22
					18.5	-	Dobrava Virus	DOBV	5	27	Russia	RT-PCR, sequencing	Garanina et al., 2009	Garanina et al., 2009	https://doi.org/10.1111/j.1863-2378.2008.01210.x	For this table, we only included rodents that were free-sampled, not pre-selected based on positive ELISA in the study
					70.8	-	Tula Virus	TULV	17	24	Czech Republic	RT-PCR, sequencing	Hönig et al., 2022	Hönig et al., 2022	https://doi.org/10.1128/spectrum.01306-22
			Myodes glareolus (now Clethrionomys glareolus)	Bank Vole	2.5	-	Dobrava Virus	DOBV	1	40	Poland	RT-PCR	Michalski et al., 2014	Michalski et al., 2014	https://doi.org/10.1089/vbz.2013.1468	Sampled near HFRS cases; Sanocki, Przemyski, Krośnieński, and Brzozowski districts
	Gerbillinae	Muridae	Meriones tamariscinus	Tamarisk Jird	5.1	-	Dobrava Virus	DOBV	7	136	Russia	RT-PCR, sequencing	Garanina et al., 2009	Garanina et al., 2009	https://doi.org/10.1111/j.1863-2378.2008.01210.x	Only included rodents that were free-sampled, not pre-selected based on positive ELISA
	Glirinae	Gliridae	Glis glis	European Fat Dormouse	25	-	Dobrava Virus	DOBV	1	4	Serbia	RT-PCR, sequencing	Stanojevic et al., 2014	Stanojevic et al., 2014	https://doi.org/10.1017/s0950268814001010	Ravanica River region
	Murinae	Muridae	Apodemus agrarius	Striped Field Mouse	0.4	-	Dobrava Virus	DOBV	1	234	Bulgaria	RT-PCR, sequencing	Christova et al., 2014	Christova et al., 2014	https://doi.org/10.1002/jmv.24033
					1.7	-	Dobrava Virus	DOBV	5	287	Estonia	RT-PCR, sequencing	Nemirov et al., 1999	Nemirov et al., 1999	https://doi.org/10.1099/0022-1317-80-2-371
					4.8	-	Kurkino virus	KURV	2	42	Poland	RT-PCR, sequencing	Lee et al., 2020	Lee et al., 2020	https://doi.org/10.4269/ajtmh.19-0802
					5.4	-	Dobrava Virus	DOBV	24	442	Lithuania	RT-PCR, sequencing	Jeske et al., 2022	Jeske et al., 2022	https://doi.org/10.1111/tbed.14470
					5.7	-	Dobrava Virus	DOBV	2	35	Austria	RT-PCR, sequencing	Jeske et al., 2021	Jeske et al., 2021	https://doi.org/10.1111/tbed.14015
					6.7	-	Kurkino virus	KURV	10	148	Hungary	RT-PCR, sequencing	Kurucz et al., 2018	Kurucz et al., 2018	https://doi.org/10.1089/vbz.2017.2204	Urban areas
					7.1	-	Dobrava Virus	DOBV	1	14	Serbia	RT-PCR, sequencing	Stanojevic et al., 2014	Stanojevic et al., 2014	https://doi.org/10.1017/s0950268814001010	Ravanica River region
					13.1	-	Dobrava Virus	DOBV	15	114	Germany	RT-PCR, sequencing	Schlegel et al., 2009	Schlegel et al., 2009	https://doi.org/10.3201/eid1512.090923
					14.3	-	Dobrava Virus	DOBV	3	21	Slovenia	RT-PCR, sequencing	Avsic-Zupanc et al., 2000	Avsic-Zupanc et al., 2000	https://doi.org/10.1099/0022-1317-81-7-1747	Sampled near HFRS cases
					15.2	-	Kurkino virus	KURV	7	46	Czech Republic	RT-PCR, sequencing	Hönig et al., 2022	Hönig et al., 2022	https://doi.org/10.1128/spectrum.01306-22
					31.3	-	Dobrava Virus	DOBV	83	265	Russia	RT-PCR, sequencing	Garanina et al., 2009	Garanina et al., 2009	https://doi.org/10.1111/j.1863-2378.2008.01210.x	For this table, we only included rodents that were free-sampled, not pre-selected based on positive ELISA in the study
					-	2.2	Dobrava Virus	DOBV	9	404	Ukraine	IFA	Demchyshyna et al., 2020	Demchyshyna et al., 2020	https://doi.org/10.7589/2019-09-238
					-	18.7	Dobrava Virus	DOBV	3	16	Turkey	ELISA, immunoblot	Polat et al., 2016	Polat et al., 2016	https://doi.org/10.5578/mb.23161
			Apodemus flavicollis	Yellow-necked Field Mouse	0.6	-	Dobrava Virus	DOBV	1	159	Russia	RT-PCR	Nasyrov et al., 2025	Nasyrov et al., 2025	https://doi.org/10.36233/0507-4088-350
					1.6	-	Dobrava Virus	DOBV	3	185	Serbia	RT-PCR, sequencing	Stamenković et al., 2014	Stamenković et al., 2014	https://doi.org/10.1111/zph.12136
					2.1	-	Dobrava Virus	DOBV	7	333	Bulgaria	RT-PCR, sequencing	Christova et al., 2014	Christova et al., 2014	https://doi.org/10.1002/jmv.24033
					2.5	-	Dobrava Virus	DOBV	6	237	Germany	RT-PCR, sequencing	Schlegel et al., 2009	Schlegel et al., 2009	https://doi.org/10.3201/eid1512.090923
					6.7	-	Dobrava Virus	DOBV	10	148	Albania	RT-PCR, sequencing	Papa et al., 2016	Papa et al., 2016	https://doi.org/10.1002/jmv.24486
					9.7	-	Dobrava Virus	DOBV	3	31	Romania	RT-PCR, sequencing	Panculescu-Gatej et al., 2014	Panculescu-Gatej et al., 2014	https://doi.org/10.1089/vbz.2013.1400
					11.5	-	Dobrava Virus	DOBV	7	61	Greece	RT-PCR, sequencing	Papa et al., 2000	Papa et al., 2000	https://doi.org/10.3201/eid0606.000618
					14.1	-	Dobrava Virus	DOBV	9	64	Poland	RT-PCR	Michalski et al., 2014	Michalski et al., 2014	https://doi.org/10.1089/vbz.2013.1468	Sampled near HFRS cases; Sanocki, Przemyski, Krośnieński, and Brzozowski districts
					15.7	-	Dobrava Virus	DOBV	8	51	Turkey	RT-PCR, sequencing	Polat et al., 2018	Polat et al., 2018	https://doi.org/10.1002/jmv.25036	Kırklareli-İğneada Region
					18.2	-	Dobrava Virus	DOBV	4	22	Italy	RT-PCR, sequencing	Leopardi et al., 2022	Leopardi et al., 2022	https://doi.org/10.3390/v14061241	Samples were carcasses, not trapped
					20.3	-	Dobrava Virus	DOBV	47	231	Slovenia	RT-PCR, sequencing	Avsic-Zupanc et al., 2000	Avsic-Zupanc et al., 2000	https://doi.org/10.1099/0022-1317-81-7-1747	sampled near HFRS cases
					-	23.4	Dobrava Virus	DOBV	11	47	Turkey	ELISA, immunoblot	Polat et al., 2016	Polat et al., 2016	https://doi.org/10.5578/mb.23161
			Apodemus ponticus	Caucasus Field Mouse	20	-	Sochi virus	SOCV	2	10	Russian Federation	RT-PCR	Dzagurova et al., 2019	Dzagurova et al., 2019	https://doi.org/10.18821/0507-4088-2019-64-1-36-41	Sampled near HFRS cases
					-	14	Sochi virus	SOCV			Russia	unclear	Kruger et al., 2015	Kruger et al., 2015	https://doi.org/10.3201/eid2112.150891	Sampled near HFRS cases; 2 samples confirmed via RT-PCR
					-	19.6	Sochi virus	SOCV			Russia	ELISA	Klempa et al., 2008	Klempa et al., 2008	https://doi.org/10.3201/eid1404.071310
			Apodemus sylvaticus	Long-tailed Field Mouse	8	-	Kurkino virus	KURV	2	25	Czech Republic	RT-PCR, sequencing	Hönig et al., 2022	Hönig et al., 2022	https://doi.org/10.1128/spectrum.01306-22
					42.4	-	Dobrava Virus	DOBV	14	33	Russia	RT-PCR, sequencing	Garanina et al., 2009	Garanina et al., 2009	https://doi.org/10.1111/j.1863-2378.2008.01210.x	Only included rodents that were free-sampled, not pre-selected based on positive ELISA
					-	25	Dobrava Virus	DOBV	1	4	Turkey	ELISA, immunoblot	Polat et al., 2016	Polat et al., 2016	https://doi.org/10.5578/mb.23161
Orthohantavirus hantanense	Arvicolinae	Cricetidae	Microtus fortis (now Alexandromys fortis)	Reed Vole	1.5	-	Hantaan Virus	HTNV	2	136	China, Russia	RT-PCR, sequencing	Lu et al., 2017	Lu et al., 2017	https://doi.org/10.1089/vbz.2016.1953	Bolshoy Ussuriysky Island; only 12/13 sequences shown with 2 being HTNV and the others being KHAV
	Glirinae	Gliridae	Glis glis	European Fat Dormouse	6.1	-	Hantaan Virus	HTNV	6	98	Slovenia	RT-PCR	Prosenc et al., 1997	Prosenc et al., 1997	https://hrcak.srce.hr/232298	Godovic, Metlika, Sneznik; labeled as Myoxus glis
	Murinae	Muridae	Apodemus agrarius	Striped Field Mouse	0.6	-	Hantaan Virus	HTNV	11	1812	Republic of Korea	RT-PCR, sequencing	Kim et al., 2017	Kim et al., 2017	https://doi.org/10.1371/journal.pone.0176514
					1.7	-	Hantaan Virus	HTNV	12	701	China	RT-PCR, sequencing	Liu et al., 2023	Liu et al., 2023	https://doi.org/10.1371/journal.pntd.0011540	Yichun
					1.9	-	Hantaan Virus	HTNV	2	106	China	RT-PCR, sequencing	Zou et al., 2008	Zou et al., 2008	https://doi.org/10.1099/vir.0.2008/000497-0	Guizhou
					2.8	-	Hantaan Virus	HTNV	21	754	China	RT-PCR	Wei et al., 2024	Wei et al., 2024	https://doi.org/10.3760/cma.j.cn112338-20230608-00358	Gansu Province
					3.8	-	Hantaan Virus	HTNV	9	235	China	RT-PCR, sequencing	Du et al., 2023	Du et al., 2023	https://doi.org/10.3389/fmicb.2023.1225255	Jiangxi
					6	-	Hantaan Virus	HTNV	93	1546	Republic of Korea	RT-PCR	Klein et al., 2015	Klein et al., 2015	https://doi.org/10.1371/journal.pone.0118483	Gyeonggi Province; only 12 A. agrarius sequenced
					6.3	-	Hantaan Virus	HTNV	12	191	China	RT-PCR	Fang et al., 2015	Fang et al., 2015	https://doi.org/10.3201/eid2101.140960	Jiaonan County in Shandong Province
					8.4	-	Hantaan Virus	HTNV	23	275	China, Russia	RT-PCR	Lu et al., 2017	Lu et al., 2017	https://doi.org/10.1089/vbz.2016.1953	Bolshoy Ussuriysky Island; only 4 sequenced
					8.4	-	Hantaan Virus	HTNV	15	178	China, Russia, North Korea	RT-qPCR	Peng et al., 2026	Peng et al., 2026	https://doi.org/10.1371/journal.pntd.0014134
					14	-	Hantaan Virus	HTNV	239	1709	Republic of Korea	RT-PCR, sequencing	Klein et al., 2011	Klein et al., 2011	https://doi.org/10.1371/journal.pone.0118483	Gyeonggi Province
					26.2	-	Hantaan Virus	HTNV	17	65	Republic of Korea	IFA, RT-qPCR	Park et al., 2025	Park et al., 2025	https://doi.org/10.1371/journal.pntd.0012859
					-	13.1	Hantaan Virus	HTNV	65	498	Republic of Korea	IFA, RT-qPCR	Park et al., 2025	Park et al., 2025	https://doi.org/10.1371/journal.pntd.0012859
					-	13.4	Hantaan Virus	HTNV	1478	10993	Republic of Korea	IFA	Klein et al., 2025	Klein et al., 2025	https://doi.org/10.1038/s41598-025-16897-3
			Apodemus peninsulae	Korean Field Mouse	2.8	-	Amur Virus	AMRV	2	70	Russia	RT-PCR, sequencing	Lokugamage et al., 2002	Lokugamage et al., 2002	https://doi.org/10.3201/eid0808.010494
					5.3	-	Amur Virus, Hantaan virus	AMRV, HTNV	4	76	China	RT-PCR, sequencing	Jiang et al., 2007	Jiang et al., 2007	https://doi.org/10.1016/j.virusres.2007.05.021	3 HTNV, 1 AMRV
					6.3	-	Amur Virus	AMRV	5	79	China, Russia, North Korea	RT-qPCR	Peng et al., 2026	Peng et al., 2026	https://doi.org/10.1371/journal.pntd.0014134	Genotype of O. hantanense
					13.6	-	Amur Virus	AMRV	3	22	China, Russia	RT-PCR	Lu et al., 2017	Lu et al., 2017	https://doi.org/10.1089/vbz.2016.1953	Bolshoy Ussuriysky Island; specific virus unclear, but used HTNV primers and suspects AMRV
					-	7.7	Hantaan Virus	HTNV	1	13	China	IFA	Kariwa et al., 2001	Kariwa et al., 2001	https://www.researchgate.net/publication/11758833_Epizootiological_survey_of_hantavirus_among_rodent_species_in_Ningxia_Hui_Autonomous_Province_China
			Niviventer confucianus	Confucian White-bellied Rat	5.9	-	Hantaan Virus	HTNV	2	34	Japan, Vietnam, Myanmar, Madagascar	RT-PCR, sequencing	Kikuchi et al., 2021	Kikuchi et al., 2021	https://doi.org/10.3390/v13071343
			Rattus nitidus	White-footed Indochinese Rat	2.6	-	Hantaan Virus	HTNV	1	38	China	RT-PCR, sequencing	Zou et al., 2008	Zou et al., 2008	https://doi.org/10.1099/vir.0.2008/000497-0	Guizhou
Orthohantavirus mamorense	Sigmodontinae	Cricetidae	Akodon simulator	Gray-bellied Grass Mouse	0.7	-	Laguna Negra Virus	LANV	1	140	Argentina	RT-PCR, sequencing	Levis et al., 2004; Pini et al., 2003	Levis et al., 2004; Pini et al., 2003	https://doi.org/10.4269/ajtmh.2004.71.658; https://doi.org/10.3201/eid0909.020768	Salta and Jujuy Provinces
			Calomys callosus	Large Vesper Mouse	2.9	-	Laguna Negra Virus	LANV	4	137	Argentina	RT-PCR, sequencing	Levis et al., 2004; Pini et al., 2003	Levis et al., 2004; Pini et al., 2003	https://doi.org/10.4269/ajtmh.2004.71.658; https://doi.org/10.3201/eid0909.020768	Salta and Jujuy Provinces
					3.8	-	Laguna Negra Virus	LANV	3	79	Bolivia	RT-PCR, sequencing	Carroll et al., 2005	Carroll et al., 2005	https://doi.org/10.4269/ajtmh.2005.72.42	Department of Santa Cruz
			Calomys laucha	Small Vesper Mouse	18.2	-	Laguna Negra Virus	LANV	4	22	Paraguay	RT-PCR	Johnson et al., 1997; William et al., 1997	Johnson et al., 1997; William et al., 1997	https://doi.org/10.1006/viro.1997.8840; https://doi.org/10.4269/ajtmh.1997.57.274	Chaco; 2 samples successful for viral isolation, sequenced
					-	12.1	Laguna Negra Virus	LANV	25	206	Paraguay	ELISA	Yahnke et al., 2001	Yahnke et al., 2001	https://doi.org/10.4269/ajtmh.2001.65.768	Chaco; used SNV for ELISA so actual virus unconfirmed, but paper was focusing on LANV
			Holochilus chacarius	Chacoan Marsh Rat	2.2	-	Alto Paraguay virus	ALPV	1	45	Paraguay	RT-PCR, sequencing	Chu et al., 2003; Chu et al., 2006	Chu et al., 2003; Chu et al., 2006	https://www.ajtmh.org/view/journals/tpmd/69/3/article-p263.pdf; https://doi.org/10.4269/ajtmh.2006.75.1127	1st paper sampled, 2nd did phylogenetic analysis
			Oligoryzomys flavescens	Yellow Pygmy Rice Rat	16.7	-	Rio Mamoré virus	RIOMV	2	12	Brazil	RT-PCR, sequencing	Rosa et al., 2005	Rosa et al., 2005	https://doi.org/10.1089/vbz.2005.5.11	Maranhão State; Anajatuba (ANAJ) strain
			Oligoryzomys microtis	Small-eared Pygmy Rice Rat	1.8	-	Rio Mamoré virus	RIOMV	1	56	Peru	virus isolation, sequencing	Powers et al., 1999	Powers et al., 1999	https://doi.org/10.4269/ajtmh.1999.61.92
					2	-	Rio Mamoré virus	RIOMV	1	51	Bolivia	RT-PCR, sequencing	Carroll et al., 2005	Carroll et al., 2005	https://doi.org/10.4269/ajtmh.2005.72.42	Department of Santa Cruz
					7.5	-	Rio Mamoré virus	RIOMV	5	67	Brazil, Bolivia	RT-PCR, sequencing	Bharadwaj et al., 1997	Bharadwaj et al., 1997	https://doi.org/10.4269/ajtmh.1997.57.368	Sampled from museum speciments across S. America; all positives in Bolivia; only one fully sequenced after determining all 5 similar
Orthohantavirus nigrorivense	Sigmodontinae	Cricetidae	Sigmodon hispidus	Hispid Cotton Rat	-	11.2	Black Creek Canal Virus	BCCV	117	1041	United States	ELISA	Glass et al., 1998	Glass et al., 1998	https://doi.org/10.4269/ajtmh.1998.59.699	Florida; non-specific ELISA, but study focused on BCCV
Orthohantavirus puumalaense	Arvicolinae	Cricetidae	Microtus arvalis	Common Vole	-	1.5	Puumala Virus	PUUV	1	65	Belgium	ELISA, FRNT	Klingström et al., 2002	Klingström et al., 2002	https://doi.org/10.1002/jmv.10232
			Myodes glareolus (now Clethrionomys glareolus)	Bank Vole	1	-	Puumala Virus	PUUV	4	418	Lithuania, Northern Europe	RT-PCR	Jeske, 2022	Jeske, 2022	https://doi.org/10.1111/tbed.14470	Short communication, cocirculation with leptospira study
					1.5	-	Puumala Virus	PUUV	7	471	Germany	RT-PCR	Jeske, 2021	Jeske, 2021	https://doi.org/10.1017/S0950268821000443	95% CI = 0.6-3; "The very low prevalence of PUUV in this study was most likely a result of the study location", cocirculation study
					2.5	-	Puumala Virus	PUUV	1	40	Poland	RT-PCR	Michalski et al., 2014	Michalski et al., 2014	https://doi.org/10.1089/vbz.2013.1468	Sampled near HFRS cases; Sanocki, Przemyski, Krośnieński, and Brzozowski districts
					2.7	-	Puumala Virus	PUUV	3	110	Russia	RT-PCR, sequencing	Yashina et al., 2015	Yashina et al., 2015	https://doi.org/10.1016/j.meegid.2015.05.021	Siberia
					10.7	-	Puumala Virus	PUUV	14	131	Bulgaria	RT-PCR, sequencing	Christova et al., 2019	Christova et al., 2019	https://doi.org/10.1016/j.meegid.2019.02.023	Sampled near HFRS cases
					12	-	Puumala Virus	PUUV	23	191	Ukraine	RT-PCR	Williams et al., 2021	Williams et al., 2021	https://doi.org/10.3390/v13081640
					12.3	-	Puumala Virus	PUUV	82	664	Belgium	RT-PCR	Laenen et al., 2019	Laenen et al., 2019	https://doi.org/10.1093/ve/vez009	Prevalence reported was 14.8 based on seroprevalence, but unsure why not all samples underwent PCR
					24.4	-	Puumala Virus	PUUV	29	119	Russia	RT-PCR	Davidyuk et al., 2020	Davidyuk et al., 2020	https://doi.org/10.3390/pathogens9070540	Republic of Tatarstan
					36.2	-	Puumala Virus	PUUV	21	58	Russia	RT-PCR, sequencing	Garanina et al., 2009	Garanina et al., 2009	https://doi.org/10.1111/j.1863-2378.2008.01210.x	Only included rodents that were free-sampled, not pre-selected based on positive ELISA
					77.2	-	Puumala Virus	PUUV	44	57	Germany	RT-qPCR	Binder et al., 2020	Binder et al., 2020	https://doi.org/10.1007/s11262-020-01755-3	Osnabrück
					-	7.1	Puumala Virus	PUUV	31	433	Ukraine	IFA	Demchyshyna et al., 2020	Demchyshyna et al., 2020	https://doi.org/10.7589/2019-09-238
					-	8.7	Puumala Virus	PUUV	11	127	Belgium	ELISA, FRNT	Klingström et al., 2002	Klingström et al., 2002	https://doi.org/10.1002/jmv.10232
					-	20	Puumala Virus	PUUV	566	2800	Germany	ELISA	Reil et al., 2017	Reil et al., 2017	https://doi.org/10.1186/s12898-017-0118-z
			Myodes rufocanus (now Craseomys rufocanus)	Gray Red-backed Vole	2.2	-	Hokkaido virus	HOKV	2	90	Russia	RT-PCR, sequencing	Yashina et al., 2015	Yashina et al., 2015	https://doi.org/10.1016/j.meegid.2015.05.021	Siberia
					9.5	-	Hokkaido virus	HOKV	4	42	Japan	RT-PCR, sequencing	Thuy et al., 2024	Thuy et al., 2024	https://doi.org/10.1016/j.virol.2024.110168	Tobetsu, Hokkaido
					9.7	-	Hokkaido virus	HOKV	9	93	Japan, Vietnam, Myanmar, Madagascar	RT-PCR, sequencing	Kikuchi et al., 2021	Kikuchi et al., 2021	https://doi.org/10.3390/v13071343
					33.3	-	Puumala Virus	PUUV	1	3	China	RT-qPCR	Cai et al., 2026	Cai et al., 2026	https://doi.org/10.1371/journal.pntd.0014250	Heibei Province
					-	10.4	Puumala Virus	PUUV	29	278	Japan	PGA, FRNT	Kariwa et al., 1995	Kariwa et al., 1995	https://doi.org/10.4269/ajtmh.1995.53.222	Hokkaido
			Ondatra zibethicus	Common Muskrat	3	-	Puumala-like virus		6	197	Germany	RT-PCR, sequencing	Vahlenkamp et al., 1998	Vahlenkamp et al., 1998	https://doi.org/10.1016/s0168-1702(98)00084-7	Brandenburg and Saxony-Anhalt
	Murinae	Muridae	Apodemus agrarius	Striped Field Mouse	1.8	-	Puumala Virus	PUUV	1	55	Poland	RT-PCR	Michalski et al., 2014	Michalski et al., 2014	https://doi.org/10.1089/vbz.2013.1468	Sampled near HFRS cases; Sanocki, Przemyski, Krośnieński, and Brzozowski districts
			Apodemus flavicollis	Yellow-necked Field Mouse	0.8	-	Puumala Virus	PUUV	1	123	Ukraine	RT-PCR	Williams et al., 2021	Williams et al., 2021	https://doi.org/10.3390/v13081640
			Apodemus sylvaticus	Long-tailed Field Mouse	-	1.5	Puumala Virus	PUUV	8	516	Belgium	ELISA	Klingström et al., 2002	Klingström et al., 2002	https://doi.org/10.1002/jmv.10232
Orthohantavirus seoulense	Cricetinae	Cricetidae	Cricetulus barabensis	Striped Lesser Hamster	2	-			2	102	China	RT-PCR, sequencing	Lin et al., 2012	Lin et al., 2012	https://doi.org/10.1128/jvi.00725-11
			Tscherskia triton	Common Rat-like Hamster	3.6	-	Seol Virus	SEOV	4	112	China	RT-PCR, sequencing	Lin et al., 2012	Lin et al., 2012	https://doi.org/10.1128/jvi.00725-11
	Murinae	Muridae	Niviventer confucianus	Confucian White-bellied Rat	3.6	-	Seol Virus	SEOV	1	28	China	RT-PCR, sequencing	Liu et al., 2023	Liu et al., 2023	https://doi.org/10.1371/journal.pntd.0011540	Yichun
			Rattus losea	Losea Rat	0.5	-	Seol Virus	SEOV	1	195	China	RT-PCR, sequencing	Liu et al., 2023	Liu et al., 2023	https://doi.org/10.1371/journal.pntd.0011540	Yichun
					8.7	-	Seol Virus	SEOV	2	23	China	RT-PCR, sequencing	Du et al., 2023	Du et al., 2023	https://doi.org/10.3389/fmicb.2023.1225255	Jiangxi
			Rattus nitidus	White-footed Indochinese Rat	7.7	-	Seol Virus	SEOV	2	26	China	RT-PCR, sequencing	Zhou et al., 2009	Zhou et al., 2009	https://www.yiigle.com/LinkIn.do?linkin_type=pubmed&issn=0254-6450&year=2009&vol=30&issue=3&fpage=239	Chuxiong prefecture, Yunnan province
			Rattus tanezumi	East Asian House Rat	0.3	-	Seol Virus	SEOV	1	382	Cambodia, Lao People's Democratic Republic, Thailand	RT-PCR, sequencing	Blasdell et al., 2011	Blasdell et al., 2011	https://doi.org/10.1007/s10393-011-0725-7
					0.3	-	Seol Virus	SEOV	1	366	China	RT-qPCR, sequencing	Kuang et al., 2024	Kuang et al., 2024	https://doi.org/10.1371/journal.pntd.0012478	Yunnan Province
					1.2	-	Seol Virus	SEOV	4	322	China	RT-PCR, sequencing	Lin et al., 2012	Lin et al., 2012	https://doi.org/10.1128/jvi.00725-11
					2	-	Seol Virus	SEOV	4	201	China	RT-PCR, sequencing	Zhou et al., 2009	Zhou et al., 2009	https://www.yiigle.com/LinkIn.do?linkin_type=pubmed&issn=0254-6450&year=2009&vol=30&issue=3&fpage=239	Chuxiong prefecture, Yunnan province
					3.2	-	Seol Virus	SEOV	2	63	China	RT-PCR, sequencing	Du et al., 2023	Du et al., 2023	https://doi.org/10.3389/fmicb.2023.1225255	Jiangxi
					5.7	-	Seol Virus	SEOV	7	122	China	RT-PCR, sequencing	Zhang et al., 2010	Zhang et al., 2010	https://doi.org/10.1002/jmv.21737	Zhejiang Province
Orthohantavirus sinnombreense	Dipodomyinae	Heteromyidae	Dipodomys merriami	Merriam's Kangaroo Rat	16	-	Sin Nombre Virus	SNV	18	116	United States	RT-qPCR	Goodfellow et al., 2025	Goodfellow et al., 2025	https://doi.org/10.1371/journal.ppat.1012829	New Mexico
			Dipodomys spectabilis	Banner-tailed Kangaroo Rat	67	-	Sin Nombre Virus	SNV	2	3	United States	RT-qPCR	Goodfellow et al., 2025	Goodfellow et al., 2025	https://doi.org/10.1371/journal.ppat.1012831	New Mexico
	Geomyinae	Geomyidae	Thomomys bottae (now Megascapheus bottae)	Botta's Pocket Gopher	38	-	Sin Nombre Virus	SNV	5	13	United States	RT-qPCR	Goodfellow et al., 2025	Goodfellow et al., 2025	https://doi.org/10.1371/journal.ppat.1012848	New Mexico
			Thomomys talpoides	Northern Pocket Gopher	25	-	Sin Nombre Virus	SNV	1	4	United States	RT-qPCR	Goodfellow et al., 2025	Goodfellow et al., 2025	https://doi.org/10.1371/journal.ppat.1012849	New Mexico
	Neotominae	Cricetidae	Neotoma lepida	Desert Woodrat	8.9	-	Sin Nombre Virus	SNV	4	45	United States	RT-PCR, sequencing	Dearing et al., 1998	Dearing et al., 1998	https://doi.org/10.2307/1383016	Study took place in Arizona and Utah, but N. lepida were only sampled in Utah
			Neotoma mexicana	Mexican Woodrat	4	-	Sin Nombre Virus	SNV	1	20	United States	RT-qPCR	Goodfellow et al., 2025	Goodfellow et al., 2025	https://doi.org/10.1371/journal.ppat.1012835	New Mexico
			Peromyscus boylii	Brush Deermouse	28	-	Sin Nombre Virus	SNV	9	28	United States	RT-qPCR	Goodfellow et al., 2025	Goodfellow et al., 2025	https://doi.org/10.1371/journal.ppat.1012843	New Mexico
					50	-	Sin Nombre Virus	SNV	2	4	United States	RT-qPCR	Goodfellow et al., 2021	Goodfellow et al., 2021	https://doi.org/10.1128/JVI.01534-21	New Mexico
			Peromyscus californicus	California Deermouse	-	1.4	Sin Nombre Virus	SNV	4	275	United States	ELISA	Bennett et al., 1999	Bennett et al., 1999	https://doi.org/10.4269/ajtmh.1999.60.75
			Peromyscus eremicus	Cactus Deermouse	25	-	Sin Nombre Virus	SNV	5	16	United States	RT-qPCR	Goodfellow et al., 2025	Goodfellow et al., 2025	https://doi.org/10.1371/journal.ppat.1012844	New Mexico
					-	0.5	Sin Nombre Virus	SNV	1	196	United States	ELISA	Bennett et al., 1999	Bennett et al., 1999	https://doi.org/10.4269/ajtmh.1999.60.75
			Peromyscus laceianus	Northern White-ankled Deermouse	28	-	Sin Nombre Virus	SNV	2	7	United States	RT-qPCR	Goodfellow et al., 2025	Goodfellow et al., 2025	https://doi.org/10.1371/journal.ppat.1012845	New Mexico
			Peromyscus leucopus	White-footed Deermouse	25	-	Sin Nombre Virus	SNV	24	92	United States	RT-qPCR	Goodfellow et al., 2025	Goodfellow et al., 2025	https://doi.org/10.1371/journal.ppat.1012846	New Mexico
					-	20	Sin Nombre Virus	SNV	1	5	United States	ELISA	Rawlings et al., 1996	Rawlings et al., 1996	https://doi.org/10.4269/ajtmh.1996.55.672
			Reithrodontomys megalotis	Western Harvest Mouse	36	-	Sin Nombre Virus	SNV	5	14	United States	RT-qPCR	Goodfellow et al., 2025	Goodfellow et al., 2025	https://doi.org/10.1371/journal.ppat.1012845	New Mexico
			Reithrodontomys montanus	Plains Harvest Mouse	18	-	Sin Nombre Virus	SNV	2	11	United States	RT-qPCR	Goodfellow et al., 2025	Goodfellow et al., 2025	https://doi.org/10.1371/journal.ppat.1012846	New Mexico
	Perognathinae	Heteromyidae	Chaetodipus eremicus	Chihuahuan Desert Pocket Mouse	8	-	Sin Nombre Virus	SNV	1	13	United States	RT-qPCR	Goodfellow et al., 2025	Goodfellow et al., 2025	https://doi.org/10.1371/journal.ppat.1012827	New Mexico
			Perognathus flavus	Silky Pocket Mouse	26	-	Sin Nombre Virus	SNV	17	65	United States	RT-qPCR	Goodfellow et al., 2025	Goodfellow et al., 2025	https://doi.org/10.1371/journal.ppat.1012841	New Mexico
			Perognathus merriami	Merriam's Pocket Mouse	33	-	Sin Nombre Virus	SNV	1	3	United States	RT-qPCR	Goodfellow et al., 2025	Goodfellow et al., 2025	https://doi.org/10.1371/journal.ppat.1012842	New Mexico
	Sigmodontinae	Cricetidae	Akodon simulator	Gray-bellied Grass Mouse	-	2.8	Sin Nombre Virus	SNV	4	140	Argentina	ELISA	Pini et al., 2003	Pini et al., 2003	https://doi.org/10.3201/eid0909.020768	Sampling focused at HPS cases
			Calomys callosus	Large Vesper Mouse	-	5.1	Sin Nombre Virus	SNV	7	137	Argentina	ELISA	Pini et al., 2003	Pini et al., 2003	https://doi.org/10.3201/eid0909.020768	Sampling focused at HPS cases
			Calomys tener	Delicate Vesper Mouse	-	0.7	Sin Nombre Virus	SNV	1	141	Brazil	ELISA	Limongi et al., 2013	Limongi et al., 2013	https://doi.org/10.1590/s0036-46652013000300003	Uberlândia, Minas Gerais
			Necromys lasiurus (Necromys benefactus)	Hairy-tailed Akodont	-	2.5	Sin Nombre Virus	SNV	1	40	Brazil	ELISA	Rosa et al., 2005	Rosa et al., 2005	https://doi.org/10.1089/vbz.2005.5.11	Maranhão State; RT-PCR for ANDV negative
					-	4.6	Sin Nombre Virus	SNV	12	258	Brazil	ELISA	Limongi et al., 2013	Limongi et al., 2013	https://doi.org/10.1590/s0036-46652013000300003	Uberlândia, Minas Gerais
					-	5.7	Sin Nombre Virus	SNV	8	141	Argentina	ELISA	Mills et al., 2007	Mills et al., 2007	https://doi.org/10.1089/vbz.2006.0614	central Argenine Pampa
					-	14.8	Sin Nombre Virus	SNV	22	149	Brazil	ELISA	Katz et al., 2001	Katz et al., 2001	https://doi.org/10.1089/153036601753552549	São Paulo
			Oligoryzomys chacoensis	Chacoan Pygmy Rice Rat	-	5.1	Sin Nombre Virus	SNV	2	39	Argentina	ELISA	Calderón et al., 1999	Calderón et al., 1999	https://doi.org/10.3201/eid0506.990608
			Oligoryzomys flavescens	Yellow Pygmy Rice Rat	-	3.6	Sin Nombre Virus	SNV	10	281	Argentina	ELISA	Mills et al., 2007	Mills et al., 2007	https://doi.org/10.1089/vbz.2006.0614	Central Argenine Pampa
					-	4.6	Sin Nombre Virus	SNV	19	413	Argentina	ELISA	Calderón et al., 1999	Calderón et al., 1999	https://doi.org/10.3201/eid0506.990608
			Oligoryzomys longicaudatus	Long-tailed Pygmy Rice Rat	-	8.3	Sin Nombre Virus	SNV	29	349	Argentina	ELISA	Calderón et al., 1999	Calderón et al., 1999	https://doi.org/10.3201/eid0506.990608
			Sigmodon hispidus	Hispid Cotton Rat	12	-	Sin Nombre Virus	SNV	1	8	United States	RT-qPCR	Goodfellow et al., 2025	Goodfellow et al., 2025	https://doi.org/10.1371/journal.ppat.1012847	New Mexico
	Xerinae	Sciuridae	Neotamias dorsalis	Cliff Chipmunk	33	-	Sin Nombre Virus	SNV	2	7	United States	RT-qPCR	Goodfellow et al., 2025	Goodfellow et al., 2025	https://doi.org/10.1371/journal.ppat.1012832	New Mexico
			Neotamias minimus	Least Chipmunk	32	-	Sin Nombre Virus	SNV	10	31	United States	RT-qPCR	Goodfellow et al., 2025	Goodfellow et al., 2025	https://doi.org/10.1371/journal.ppat.1012833	New Mexico
					36.4	-	Sin Nombre Virus	SNV	4	11	United States	RT-qPCR	Goodfellow et al., 2021	Goodfellow et al., 2021	https://doi.org/10.1128/JVI.01534-21	New Mexico
Orthohantavirus thailandense	Murinae	Muridae	Bandicota indica	Greater Bandicoot Rat	6	-	Thailand virus	THAIV	8	134	Cambodia, Lao People's Democratic Republic, Thailand	RT-PCR, sequencing	Blasdell et al., 2011	Blasdell et al., 2011	https://doi.org/10.1007/s10393-011-0725-7
					-	3.3	Thailand virus	THAIV	5	152	Thailand	FRNT	Pattamadilok et al., 2006	Pattamadilok et al., 2006	https://doi.org/10.4269/ajtmh.2006.75.994
			Rattus tanezumi	East Asian House Rat	4.5	-	Seol Virus	SEOV	7	156	Singapore	RT-PCR	Johansson et al., 2010	Johansson et al., 2010	https://doi.org/10.1186/1743-422x-7-15	Only 2 sequenced
Orthohantavirus tulaense	Arvicolinae	Cricetidae	Arvicola amphibius	Eurasian Water Vole	1.9	-	Tula Virus	TULV	8	424	Central Europe	RT-PCR, sequencing	Schlegel et al. , 2012	Schlegel et al. , 2012	https://doi.org/10.1089/vbz.2011.0784
			Microtus agrestis	Short-tailed Field Vole	9.2	-	Tula Virus	TULV	23	249	Germany, Luxembourg and France	RT-PCR, ELISA	Schmidt et al., 2016	Schmidt et al., 2016	https://doi.org/10.1007/s00705-016-2762-6	Reports prevalence and seroprevalence seperately, numbers combined
					12.5	-	Tula Virus	TULV	1	8	Slovenia	RT-PCR, sequencing	Korva et al., 2009	Korva et al., 2009	https://doi.org/10.1016/j.virusres.2009.04.021
					16.7	-	Tula Virus	TULV	8	48	Northern England	PCR	Thomason et al, 2017	Thomason et al, 2017	https://doi.org/10.3201/eid2306.161607
			Microtus arvalis	Common Vole	4.6	-	Tula Virus	TULV	7	153	Lithuania, Northern Europe	RT-PCR	Jeske, 2022	Jeske, 2022	https://doi.org/10.1111/tbed.14470	Short communication, cocirculation with leptospira study
					13.8	-	Tula Virus	TULV	93	674	Germany	RT-PCR	Jeske, 2021	Jeske, 2021	https://doi.org/10.1017/S0950268821000443	95% CI = (11.3 - 16.6)
					14.9	-	Tula Virus	TULV	16	107	Hungary	RT-PCR, sequencing	Kurucz et al., 2018	Kurucz et al., 2018	https://doi.org/10.1089/vbz.2017.2204	urban areas
					15.1	-	Tula Virus	TULV	13	86	Kazakhstan	RT-PCR	Kuthanova, 2022	Kuthanova, 2022	https://doi.org/10.3390/v14061258
					15.6	-	Tula Virus	TULV	52	333	Germany	RT-PCR	Schmidt et al., 2021	Schmidt et al., 2021	https://doi.org/10.3390/v13061132
					16.8	-	Tula Virus	TULV	115	686	Germany, Luxembourg, France	RT-PCR, ELISA	Schmidt et al., 2016	Schmidt et al., 2016	https://doi.org/10.1007/s00705-016-2762-6	Reports prevalence and seroprevalence seperately, numbers combined
					23.4	-	Tula Virus	TULV	306	1309	Germany, Czech Republic	RT-PCR	Saxenhofer, 2019	Saxenhofer, 2019	https://doi.org/10.1371/journal.pbio.3000142	Prevalance calculated using numbers
					33.3	-	Tula Virus	TULV	5	15	Slovenia	RT-PCR, sequencing	Korva et al., 2009	Korva et al., 2009	https://doi.org/10.1016/j.virusres.2009.04.021
					35.7	-	Tula Virus	TULV	5	14	Poland	RT-PCR	Michalski et al., 2014	Michalski et al., 2014	https://doi.org/10.1089/vbz.2013.1468	Sampled near HFRS cases; Sanocki, Przemyski, Krośnieński, and Brzozowski districts
					38.3	-	Tula Virus	TULV	111	290	Netherlands	qRT-PCR	Maas et al, 2017	Maas et al, 2017	https://doi.org/10.1089/vbz.2016.1995	Low sensitivity of serology analysis therfore authors decided to work with RT-PCR . reported prevalnace in 4 regions, added up the numbers.
					-	9.7	Tula Virus	TULV	85	871	Czech Republic	ELISA	Heroldová et al., 2010	Heroldová et al., 2010	https://doi.org/10.1089/vbz.2009.0213	3 sequenced
			Microtus subterraneus	Common Pine Vole	-	38.7	Tula Virus	TULV	12	31	Bosnia, Croatia, Montenegro, Serbia, Slovenia	IFA	Song et al., 2002	Song et al., 2002	https://doi.org/10.1016/s1201-9712(02)90133-5	Only 1 sequenced as Tula virus; also stated completed RT-PCR, but results not shown
			Myodes glareolus (now Clethrionomys glareolus)	Bank Vole	1.5	-	Tula Virus	TULV	7	471	Germany	RT-PCR	Jeske, 2021	Jeske, 2021	https://doi.org/10.1017/S0950268821000443
					10	-	Tula Virus	TULV	2	20	Czech Republic	RT-PCR, sequencing	Hönig et al., 2022	Hönig et al., 2022	https://doi.org/10.1128/spectrum.01306-22
	Murinae	Muridae	Apodemus agrarius	Striped Field Mouse	10.9	-	Tula Virus	TULV	5	46	Czech Republic	RT-PCR, sequencing	Hönig et al., 2022	Hönig et al., 2022	https://doi.org/10.1128/spectrum.01306-22
			Apodemus flavicollis	Yellow-necked Field Mouse	5.3	-	Tula Virus	TULV	2	38	Czech Republic	RT-PCR, sequencing	Hönig et al., 2022	Hönig et al., 2022	https://doi.org/10.1128/spectrum.01306-22
			Apodemus sylvaticus	Long-tailed Field Mouse	8	-	Tula Virus	TULV	2	25	Czech Republic	RT-PCR, sequencing	Hönig et al., 2022	Hönig et al., 2022	https://doi.org/10.1128/spectrum.01306-22
					-	0.5	Tula Virus	TULV	1	195	Czech Republic	ELISA	Heroldová et al., 2010	Heroldová et al., 2010	https://doi.org/10.1089/vbz.2009.0211
			Apodemus uralensis	Herb Field Mouse	-	1.6	Tula Virus	TULV	3	186	Czech Republic	ELISA	Heroldová et al., 2010	Heroldová et al., 2010	https://doi.org/10.1089/vbz.2009.0212
The list is organized alphabetically by hantavirus species, then rodent host subfamily, then rodent host species, then prevalence value (smallest to largest), and finally seroprevalence value (smallest to largest). Taxonomy of virus strains were informed by the International Committee on Taxonomy of Viruses (https://ictv.global). Taxonomy of rodent hosts were informed by the Mammal Diversity Data…
